# Minimal genome-wide human CRISPR-Cas9 library

**DOI:** 10.1101/848895

**Authors:** Emanuel Gonçalves, Mark Thomas, Fiona M Behan, Gabriele Picco, Clare Pacini, Felicity Allen, Mamta Sharma, David A. Jackson, Stacey Price, Charlotte M. Beaver, Oliver Dovey, David Parry-Smith, Francesco Iorio, Leopold Parts, Kosuke Yusa, Mathew J Garnett

**Affiliations:** Wellcome Sanger Institute, Wellcome Genome Campus, Hinxton, UK; Institute for Frontier Life and Medical Sciences, Kyoto University, Kyoto 606-8507, Japan; Human Technopole, Via Cristina Belgioioso 147, 20157 Milano - Italy

**Keywords:** CRISPR-Cas9, Genome-wide, Minimal Library, Organoid, KS score

## Abstract

CRISPR guide-RNA libraries have been iteratively optimised to provide increasingly efficient reagents, although their large size is a barrier for many applications. We designed an optimised minimal genome-wide human CRISPR-Cas9 library (MinLibCas9), by mining existing large-scale gene loss-of-function datasets, resulting in a greater than 42% reduction in size compared to other libraries while preserving assay sensitivity and specificity. MinLibCas9 increases the dynamic range of CRISPR-Cas9 loss-of-function screens and extends their application to complex models and assays.
