## SupplementaryTable1 for "Minimal genome-wide human CRISPR-Cas9 library"

### Sheet: Sheet1
Library ID	Library	Number of guides	Number of genes	sgRNAs per Gene	Version	Date	Reference	Citation	Palette	Size reduction compared to MinLibCas9
Yusa_v1.1	ProjectScore	101089	18025	5	1.1	2019-04-01	PMID30971826	Behan et al., 2019	#3182bd	0.626844
Yusa_v1	Yusa	90709	18009	5	1	2016-10-18	PMID27760321	Tzelepis et al., 2016	#6baed6	0.584143
Sabatini_Lander_AML	Sabatini_Lander	187535	18663	10	3	2016-12-19	PMID27992415	Wang et al., 2017	#31a354	0.798854
Sabatini_Lander_2015	Sabatini_Lander	182134	18166	10	2	2015-10-15	PMID26472758	Wang et al., 2015	#74c476	0.792889
Sabatini_Lander_2013	Sabatini_Lander	73151	7114	10	1	2013-12-02	PMID24336569	Wang et al., 2014	#a1d99b	0.484327
Brunello	Brunello	77441	19113	4	1	2018-12-21	PMID30575746	Sanson et al., 2018	#9467bd	0.512894
Avana	Avana	113169	18807	6	1	2016-01-18	PMID26780180	Doench et al., 2014	#ba9cd4	0.666676
GeCKOv2	GeCKO	123411	20915	6	2	2014-07-30	PMID25075903	Sanjana et al., 2014	#ff7f0e	0.694338
GeCKOv1	GeCKO	64751	18080	4	1	2013-12-12	PMID24336571	Shalem et al., 2014	#ffa85b	0.41743
TKOv3	TKOv3	71090	18053	4	3	2017-06-26	PMID28655737	Hart et al., 2017	#17becf	0.469377
TKO	TKO	176500	17661	12	1	2015-11-25	PMID26627737	Hart et al., 2015	#48dceb	0.786278
Haoquan_Wu	Haoquan_Wu	69688	19781	4	1	2015-07-16	PMID26190106	Ma et al., 2015	#8c564b	0.458702
MinLibCas9	MinLibCas9	37722	18761	2	1	2020-01-01			#d62728	0
