## SupplementaryTable9 for "Minimal genome-wide human CRISPR-Cas9 library"

### Sheet: Hum_MinLibCas9 Oligo sequences
Supplementary Table 9: Oligonucleotide and primer sequences.
pKLV2-U6gRNA(BbsI)-ccdB-PGKpuro2ABFP-W	Sequence
Gibson_pKLV2-ccdb_Fwd	5'- GTGGAAAGGACGAAACACCGGGTCTTCTTA- 3'
Gibson_pKLV2-ccdb_Rev	5'- TTTCCAGCATAGCTCTTAAACAGGTCTTCTTTACACTTTAT- 3'
pKLV2-U6gRNA(BbsI)-PGKpuro2ABFP-W vector backbone complementary sequences underlined.
BbsI resriction binding sites in italics.
Human sgRNA MinLibCas9 library construction	Sequence
Single stranded oligonucleotide pool:	5'- ATATATCTTGTGGAAAGGACGAAACACC-G+N19- GTTTAAGAGCTATGCTGGAAACAGCATAGCA- 3'
Pool_PCR_F	5'- ATCATATGCTTACCGTAACTTGAAAGTATTTCGATTTCTTGGCTTTATATATCTTGTGGAAAGGACGAAACACC- 3'
Pool_PCR_R	5'- TGCCACTTTTTCAAGTTGATAACGGACTAGCCTTATTTAAACTTGCTATGCTGTTTCCAGCATAGCTCTTAAAC- 3'
Primer appends for generating double stranded oligonucleotides, underlined.
Page purified
Illumina sequencing library primers:	Sequence
Forward primer gLibrary-HiSeq_50bp-SE-U1:	5’- ACACTCTTTCCCTACACGACGCTCTTCCGATCTCTTGTGGAAAGGACGAAACA- 3’
Reverse primer gLibrary-HiSeq_50bp-SE-L1	5'-TCGGCATTCCTGCTGAACCGCTCTTCCGATCTCTAAAGCGCATGCTCCAGAC- 3'
Sequencing primer	5’-TCTTCCGATCTCTTGTGGAAAGGACGAAACACCG- 3’
Page purified
